# Resurrection of plant disease resistance proteins via helper NLR bioengineering

**DOI:** 10.1101/2022.12.11.519957

**Authors:** Mauricio P. Contreras, Hsuan Pai, Muniyandi Selvaraj, AmirAli Toghani, David M. Lawson, Yasin Tumtas, Cian Duggan, Enoch Lok Him Yuen, Clare E. M. Stevenson, Adeline Harant, Abbas Maqbool, Chih-Hang Wu, Tolga O. Bozkurt, Sophien Kamoun, Lida Derevnina

## Abstract

Parasites counteract host immunity by suppressing helper NLR proteins that function as central nodes in immune receptor networks. Understanding the mechanisms of immunosuppression can lead to strategies for bioengineering disease resistance. Here, we show that a cyst nematode virulence effector binds and inhibits oligomerization of the helper NLR protein NRC2 by physically preventing intramolecular rearrangements required for activation. A single amino acid polymorphism at the binding interface between NRC2 and the inhibitor is sufficient for this helper NLR to evade immune suppression, thereby restoring the activity of multiple disease resistance genes. This points to a novel strategy for resurrecting disease resistance in crop genomes.

**One sentence summary:** A helper NLR is mutated to evade inhibition by a parasite effector.
