## Supplementary material for "Resurrection of plant disease resistance proteins via helper NLR bioengineering": Table S1-Table S2-Movie S1: Table S1.xlsx

### Sheet: Sheet1
Product	Antibiotic	Construct ID	Purpose	RE	Plasmids	Comment	Publication
pL2M-P19-2x35S::EGFP	Kan	pJK-B2-022p	Binary Agro	BsaI	pJK268c_mRFP1, pICH51288, pICH41414, pJK635	EGFP	Kourelis, Marchal et al., 2021
pL2M-P19-2x35S::Rx-v5	Kan	pMC-B2-185p-V5	Binary Agro	BsaI	pJK268c_mRFP1, pICH51288, pICH41414, pICSL50009A, pCR8-Rx	Rx-V5	This work
pL2M-P19-2x35S::NbNRC2a^L9E/L13E/L17E-4xMyc	Kan	pJK-B2-252p-Myc	Binary Agro	BsaI	pJK268c_mRFP1, pICH51288, pICH41414, pICSL50010, pJK-0-117	NRC2EEE-4xMyc	Contreras et al., 2022
pL2M-P19-2x35S::PVX^CP4_CP_30-142-EGFP	Kan	pMC-B2-142p-EGFP	Binary Agro	BsaI	pJK268c_mRFP1, pICH51288, pICH41414, pICSL50034	CP-EGFP; GeneArt codon-optimized for Nicotiana benthamiana	Contreras et al., 2022
pL2M-P19-2x35S::NbNRC4^L9A/V10A/L14A-4xMyc	Kan	pMC-B2-179-4xMyc	Binary Agro	BsaI	pICH86988, pICSL50010, pCR8-NRC4AAA	NRC4AAA-4xMyc	Contreras et al., 2022
pICH86988::mCherry-6xHA	Kan	pLD-B2-185	Binary Agro	-	-	mCherry-6xHA	Derevnina et al., 2021
pBIN::4xHA-SS15	Kan	pLD-B2-648	Binary Agro	-	-	4xHA-SS15	Derevnina et al., 2021
pICH86988::NbZAR1^D481V	Kan	pHA-B2-598	Binary Agro	BsaI	pICH86988, pZA6	NbZAR1D481V	Harant et al., 2022
pK7WG2::SlNRC1-D481V	Spec	-	Binary Agro	-	-	SlNRC1D481V	Sueldo et al., 2015
pICH86988::NRC2^H480R	Kan		Binary Agro	BsaI	-	NRC2H480R	Derevnina et al., 2021
pICH86988::NRC3^D480V	Kan		Binary Agro	BsaI	-	NRC3D480V	Derevnina et al., 2021
pICH86988::NRC4^D478V	Kan		Binary Agro	BsaI	-	NRC4D478V	Derevnina et al., 2021
pICH86988::NRC2syn-4xMyc	Kan	pLD-B2-709	Binary Agro	BsaI	pICH86988, pICSL50010, pCR8-NRC2syn	NRC2syn-4xMyc	Derevnina et al., 2021
pICH86988::NRC4syn-4xMyc	Kan	pLD-B2-598	Binary Agro	BsaI	pICH86988, pICSL50010, pCR8-NRC4syn	NRC4syn-4xMyc	Derevnina et al., 2021
pL2M-P19-2x35S::NbNRC2a^L9E/L13E/L17E-mEGFP	Kan	pMC-B2-204p-mEGFP	Binary Agro	BsaI	pJK268c_mRFP1, pICH51288, pICH41414, pICSL50010, pJK-0-117	NRC2EEE-GFP	Contreras et al., 2022
pL2M-P19-2x35S::Rx-RFP	Kan		Binary Agro	BsaI	-	Rx-RFP	Contreras et al., 2022
pL2M-P19-2x35S::PVX^CP4_CP_30-142-4xMyc	Kan	pJK-B2-259p	Binary Agro	BsaI	pJK268c_mRFP1, pICH51288, pICH41414, pICSL50010	CP-Myc; GeneArt codon-optimized for Nicotiana benthamiana	Contreras et al., 2022
pL2M-P19-2x35S::4xMyc	Kan		Binary Agro	BsaI	pJK268c_mRFP1, pICH51288, pICH41414, pICSL30007, pICSL50028	EV-4xMyc	This work
pL2M-P19-2x35S::6xHA	Kan		Binary Agro	BsaI	pJK268c_mRFP1, pICH51288, pICH41414, pICSL30009, pICSL50028	4xHA-EV	This work
pICH86988::NRC4^2HD1-1-4xMyc	Kan		Binary Agro	BsaI	pICH86988, pICSL50010, pCR8-NRC4^V8	NRC4^2HD1-1-4xMyc	This work
pICH86988::NRC4^2HD1-2-4xMyc	Kan		Binary Agro	BsaI	pICH86988, pICSL50010, pCR8-NRC4^V9	NRC4^2HD1-2-4xMyc	This work
pICH86988::NRC4^AAA-2HD1-1-4xMyc	Kan		Binary Agro	BsaI	pICH86988, pICSL50010, pCR8-NRC4^AAA-V8	NRC4^2HD1-1-4xMyc	This work
pICH86988::NRC242-4xMyc	Kan		Binary Agro	BsaI	pICH86988, pICSL50010, pCR8-NRC242-4xMyc	NRC242-4xMyc	This work
pICH86988::NRC424-4xMyc	Kan		Binary Agro	BsaI	pICH86988, pICSL50010, pCR8-NRC424-4xMyc	NRC424-4xMyc	This work
pICH86988::NRC4v1-4xMyc	Kan		Binary Agro	BsaI	pICH86988, pICSL50010, pCR8-NRC4v1-4xMyc	NRC4v1-4xMyc	This work
pICH86988::NRC4v2-4xMyc	Kan		Binary Agro	BsaI	pICH86988, pICSL50010, pCR8-NRC4v2-4xMyc	NRC4v2-4xMyc	This work
pICH86988::NRC4v3-4xMyc	Kan		Binary Agro	BsaI	pICH86988, pICSL50010, pCR8-NRC4v3-4xMyc	NRC4v3-4xMyc	This work
pICH86988::NRC4v4-4xMyc	Kan		Binary Agro	BsaI	pICH86988, pICSL50010, pCR8-NRC4v4-4xMyc	NRC4v4-4xMyc	This work
pICH86988::NRC4v5-4xMyc	Kan		Binary Agro	BsaI	pICH86988, pICSL50010, pCR8-NRC4v5-4xMyc	NRC4v5-4xMyc	This work
pICH86988::NRC4v6-4xMyc	Kan		Binary Agro	BsaI	pICH86988, pICSL50010, pCR8-NRC4v6-4xMyc	NRC4v6-4xMyc	This work
pOPIN::S3C-SS15	Carb		E. coli shuffle cells		pOPIN-F5_RFP_C, pCR8-SS15	SUMO-3C-SS15	Derevnina et al., 2021
pOPIN::S3C-SlNRC1	Carb		E. coli BL21 cells	-	-	SUMO-3C-NRC1	Steele et al., 2019
pICH86988::NRC2^E316P-4xMyc	Kan		Binary Agro	BsaI	pICH86988, pICSL50010, pCR8-NRC2E316P	NRC2-E316P-4xMyc	This work
pICH86988::NRC2^D317K-4xMyc	Kan		Binary Agro	BsaI	pICH86988, pICSL50010, pCR8-NRC2D317K	NRC2-D317K-4xMyc	This work
pICH86988::NRC2^W320F-4xMyc	Kan		Binary Agro	BsaI	pICH86988, pICSL50010, pCR8-NRC2W320F	NRC2-W320F-4xMyc	This work
pICH86988::NRC2^E324V-4xMyc	Kan		Binary Agro	BsaI	pICH86988, pICSL50010, pCR8-NRC2E324V	NRC2-E324V-4xMyc	This work
pICH86988::NRC2^H329G-4xMyc	Kan		Binary Agro	BsaI	pICH86988, pICSL50010, pCR8-NRC2H329G	NRC2-H329G-4xMyc	This work
pICH86988::NRC2^D331K-4xMyc	Kan		Binary Agro	BsaI	pICH86988, pICSL50010, pCR8-NRC2D331K	NRC2-D331K-4xMyc	This work
pICH86988::NRC2^K332P-4xMyc	Kan		Binary Agro	BsaI	pICH86988, pICSL50010, pCR8-NRC2K332P	NRC2-K332P-4xMyc	This work
pICH86988::NRC2^P335P-4xMyc	Kan		Binary Agro	BsaI	pICH86988, pICSL50010, pCR8-NRC2P335P	NRC2-P335P-4xMyc	This work
pICH86988::NRC2^E336D-4xMyc	Kan		Binary Agro	BsaI	pICH86988, pICSL50010, pCR8-NRC2E336D	NRC2-E336D-4xMyc	This work
pICH86988::NRC2^E338V-4xMyc	Kan		Binary Agro	BsaI	pICH86988, pICSL50010, pCR8-NRC2E338V	NRC2-E338V-4xMyc	This work
pICH86988::NRC2^L339G-4xMyc	Kan		Binary Agro	BsaI	pICH86988, pICSL50010, pCR8-NRC2L339G	NRC2-L339G-4xMyc	This work
pICH86988::NRC2^S340H-4xMyc	Kan		Binary Agro	BsaI	pICH86988, pICSL50010, pCR8-NRC2S340H	NRC2-S340H-4xMyc	This work
pICH86988::NRC2^K346G-4xMyc	Kan		Binary Agro	BsaI	pICH86988, pICSL50010, pCR8-NRC2K346G	NRC2-K346G-4xMyc	This work
pICH86988::NRC2^E316P	Kan		Binary Agro	BsaI	pICH86988, pICSL50010, pICSL50028, pCR8-NRC2E316P	NRC2-E316P	This work
pICH86988::NRC2^D317K	Kan		Binary Agro	BsaI	pICH86988, pICSL50010, pICSL50028, pCR8-NRC2D317K	NRC2-D317K	This work
pICH86988::NRC2^W320F	Kan		Binary Agro	BsaI	pICH86988, pICSL50010, pICSL50028, pCR8-NRC2W320F	NRC2-W320F	This work
pICH86988::NRC2^E324V	Kan		Binary Agro	BsaI	pICH86988, pICSL50010, pICSL50028, pCR8-NRC2E324V	NRC2-E324V	This work
pICH86988::NRC2^H329G	Kan		Binary Agro	BsaI	pICH86988, pICSL50010, pICSL50028, pCR8-NRC2H329G	NRC2-H329G	This work
pICH86988::NRC2^D331K	Kan		Binary Agro	BsaI	pICH86988, pICSL50010, pICSL50028, pCR8-NRC2D331K	NRC2-D331K	This work
pICH86988::NRC2^K332P	Kan		Binary Agro	BsaI	pICH86988, pICSL50010, pICSL50028, pCR8-NRC2K332P	NRC2-K332P	This work
pICH86988::NRC2^P335P	Kan		Binary Agro	BsaI	pICH86988, pICSL50010, pICSL50028, pCR8-NRC2P335P	NRC2-P335P	This work
pICH86988::NRC2^E336D	Kan		Binary Agro	BsaI	pICH86988, pICSL50010, pICSL50028, pCR8-NRC2E336D	NRC2-E336D	This work
pICH86988::NRC2^E338V	Kan		Binary Agro	BsaI	pICH86988, pICSL50010, pICSL50028, pCR8-NRC2E338V	NRC2-E338V	This work
pICH86988::NRC2^L339G	Kan		Binary Agro	BsaI	pICH86988, pICSL50010, pICSL50028, pCR8-NRC2L339G	NRC2-L339G	This work
pICH86988::NRC2^S340H	Kan		Binary Agro	BsaI	pICH86988, pICSL50010, pICSL50028, pCR8-NRC2S340H	NRC2-S340H	This work
pICH86988::NRC2^K346G	Kan		Binary Agro	BsaI	pICH86988, pICSL50010, pICSL50028, pCR8-NRC2K346G	NRC2-K346G	Derevnina et al., 2021
pG3101::35S:CP-SBP	Kan		Binary Agro	-	-	CP	Derevnina et al., 2021
pG3101::Rx-4xHA	Kan		Binary Agro	-	-	Rx	Derevnina et al
PJK-B2-098p PJK268C AVRPto	Kan		Binary Agro	BsaI	-	AVRPto	Kourelis et al., 2022
PJK-B2-35S PJK268C Pto	Kan		Binary Agro	BsaI	-	Pto	Kourelis et al., 2022
pBIN61::35S::Gp-RBP-1	Kan		Binary Agro	-	-	Gpa2	Derevnina et al., 2021
pBIN-GPA11:Gpa2	Kan		Binary Agro	-	-	RBP1	Derevnina et al., 2021
pL2M-P19-2x35S::NbNRC2a^L9E/L13E/L17E/D317K-4xMyc	Kan		Binary Agro	BsaI	pJK268c_mRFP1, pICH51288, pICH41414, pICSL50010	NRC2EEE,D317K-4xMyc	Contreras et al., 2022
pBIN+::R8	Kan		Binary Agro	BsaI	-	R8	Derevnina et al., 2021
pK7WGF2::AVR8	Kan		Binary Agro	BsaI	-	AVR8	Derevnina et al., 2021
pICH86977::Rpiamr1 2273 GFP	Kan		Binary Agro	BsaI	-	Rpi-amr1e-6xHA	Witek et al., 2021
pICH86977::AVRamr1 GFP	Kan		Binary Agro	BsaI	-	Avramr1-GFP	Witek et al., 2021
pMD::BS2-6xHA	Kan		Binary Agro	BsaI	-	Bs2	Derevnina et al., 2021
pMD::AvrBS2-6xHA	Kan		Binary Agro	BsaI	-	AvrBs2	Derevnina et al., 2021
pL2M-P19-2x35S::NbNRC2a-4xMyc	Kan	pJK-B2-090p-Myc	Binary Agro L2M	BsaI	pJK268c_mRFP1, pICH51288, pICH41414, pICSL50010, pJK-0-116	NRC2-Myc	This work
pL2M-P19-2x35S::NbNRC2a^L9E/L13E/L17E-3xFLAG	Kan	pJK-B2-252p-FLAG	Binary Agro L2M	BsaI	pJK268c_mRFP1, pICH51288, pICH41414, pICSL50007, pJK-0-117	NRC2EEE-FLAG	This work
pL2M-P19-2x35S::NbNRC2a^L9E/L13E/L17E-4xMyc	Kan	pJK-B2-252p-Myc	Binary Agro L2M	BsaI	pJK268c_mRFP1, pICH51288, pICH41414, pICSL50010, pJK-0-117	NRC2EEE-Myc	This work
pL2M-P19-2x35S::NbNRC2a-mEGFP	Kan	pMC-B2-203p-mEGFP	Binary Agro L2M	BsaI	pJK268c_mRFP1, pICH51288, pICH41414, pICSL50034, pJK-0-116	NRC2-mEGFP	This work
pL2M-P19-2x35S::NbNRC2a^L9E/L13E/L17E-mEGFP	Kan	pMC-B2-204p-mEGFP	Binary Agro L2M	BsaI	pJK268c_mRFP1, pICH51288, pICH41414, pICSL50010, pJK-0-117	NRC2EEE-GFP	This work
pL2M-P19-2x35S::Rpiblb2-6xHA	Kan	pMC-B2-164p-HA	Binary Agro L2M	BsaI	pJK268c_mRFP1, pICH51288, pICH41414, pICSL50009A, pICSL80031	Rpiblb2-HA	This work
pL2M-P19-2x35S::NbNRC2a-mCherry-4xMYC	Kan	pJK-B2-618p	Binary Agro L2M	BsaI	pJK268c_mRFP1, pICH51288, pICH41414, pJK-0-071, pJK-0-116	NRC2-mCherry-Myc	This work
pL2M-P19-2x35S::NbNRC2a^L9E/L13E/L17E-mCherry-4xMYC	Kan	pJK-B2-619p	Binary Agro L2M	BsaI	pJK-0-071, pICSL50010	NRC2EEE-mCherry-Myc	This work
pL2M-P19-2x35S::Rx-mCherry-6xHA	Kan	pJK-B2-620p	Binary Agro L2M	BsaI	pJK-0-071, pICSL50009A	Rx-mCherry-HA	This work
pL2M-P19-2x35S::AvrBs2-mEGFP	Kan	pJK-B2-800p	Binary Agro L2M	BsaI	pJK268c_mRFP1, pICH51288, pICH41414, pICSL50044, pJK-0-364	AvrBs2-EGFP; GeneArt codon-optimized for Nicotiana benthamiana	This work
pL0M-CDS1ns-AvrBs2	Spec	pJK-0-364	General L0M	DraIII	pICH41155	GeneArt codon-optimized for Nicotiana benthamiana	This work
pL2M-P19-2x35S::PVX^CP4_CP_30-142-4xMyc	Kan	pJK-B2-259p	Binary Agro L2M	BsaI	pJK268c_mRFP1, pICH51288, pICH41414, pICSL50010	CP-Myc; GeneArt codon-optimized for Nicotiana benthamiana	This work
pL0M-CDS1ns-NbNRC2a	Spec	pJK-0-116	General L0M	-	-	-	Kourelis, Contreras et al., 2021
pL0M-CDS1ns-NbNRC2a^L9E/L13E/L17E	Spec	pJK-0-117	General L0M	BsaI	pICSL01005	-	This work
pL0M-CT-EGFP	Spec	pICSL50044	General L0M	-	-	-	TSL SynBio
pCR8-CDS1ns-Rx	Spec	pCR8-Rx	General L0M	-	-	-	Adachi et al., 2019
pL0M-CT-6xHA	Spec	pICSL50009	General L0M	-	-	-	TSL SynBio
pL0M-CT-4xMyc	Spec	pICSL50010	General L0M	-	-	-	Engler et a., 2014; Addgene #50310
pL1V2-P19/MCS	Kan/mRFP1	pJK268c_mRFP1	Cloning	-	pICSL4723, pJK263, pICH47742_mRFP1, pICH41744	pICSL4723 acceptor backbone with p19 module fixed in R1 position, clone into F2 using BsaI	Kourelis et al., 2020
pL0M-P5U-2x35S-TMV	Spec	pICH51288	General L0M	-	-	-	Engler et a., 2014; Addgene #50269
pL0M-3UT-t35S	Spec	pICH41414	General L0M	-	-	-	Engler et a., 2014; Addgene #50337
