## Supplementary material for "Resurrection of plant disease resistance proteins via helper NLR bioengineering": Table S1-Table S2-Movie S1: Table S2.xlsx

### Sheet: Sheet1
Main Figure			Associated Supplementary Materials
Figure 1
Figure 1B	OD used		Figure S1A	OD used		Figure S2A-E	OD used
eGFP	0.1		NRC4D478V	0.3		4xHA-EV	0.1
CP-eGFP	0.1		NRC3D478V	0.3		4xHA-SS15	0.1
mCherry-6xHA	0.5		NRC2H480R	0.3		EV-4xMyc	0.1
4xHA-SS15	0.5		SlNRC1D471V	0.3		CP-4xMyc	0.1
Rx-V5	0.1		AtZAR1D489V	0.3		Rx-RFP	0.25
NRC2EEE-4xMyc	0.25		mCherry-6xHA	0.3		NRC2EEE-GFP	0.25
NRC4AAA-4xMyc	0.25		4xHA-SS15	0.3
Figure 2
Figure 2C-D	OD used		Figure S3B	OD used
4xHA-SS15	0.25		4xHA-SS15	0.25
NRC2-4xMyc	0.25		NRC2-4xMyc	0.25
NRC4-4xMyc	0.25		NRC4-4xMyc	0.25
NRC42HD1-1-4xMyc	0.25		NRC242-4xMyc	0.25
NRC42HD1-2-4xMyc	0.25		NRC424-4xMyc	0.25
			NRC4V1-4xMyc	0.25
Figure 2E	OD used		NRC4V2-4xMyc	0.25
eGFP	0.3		NRC4V3-4xMyc	0.25
CP-eGFP	0.3		NRC4V4-4xMyc	0.25
mCherry-6xHA	0.5		NRC4V5-4xMyc	0.25
4xHA-SS15	0.5		NRC4V6-4xMyc	0.25
Rx-V5	0.3
NRC4AAA-4xMyc	0.6
NRC4AAA,2HD1-1-4xMyc	0.6
Figure 3
Figure 3C	OD used		Figure S5A	OD used		Figure S5B	OD used
mCherry-6xHA	0.5		4xHA-SS15	0.5		4xHA-SS15	0.25
4xHA-SS15	0.5		CP	0.1		NRC2-4xMyc	0.25
CP	0.1		Rx	0.1		NRC2E316P-4xMyc	0.25
Rx	0.1		NRC2	0.25		NRC2D317K-4xMyc	0.25
NRC2	0.25		NRC2E316P	0.25		NRC2W320F-4xMyc	0.25
NRC2E316P	0.25		NRC2D317K	0.25		NRC2E324V-4xMyc	0.25
NRC2D317K	0.25		NRC2W320F	0.25		NRC2H329G-4xMyc	0.25
NRC2W320F	0.25		NRC2E324V	0.25		NRC2D331K-4xMyc	0.25
			NRC2H329G	0.25		NRC2K332P-4xMyc	0.25
Figure 3D	OD used		NRC2D331K	0.25		NRC2P335K-4xMyc	0.25
4xHA-SS15	0.25		NRC2K332P	0.25		NRC2E336D-4xMyc	0.25
NRC2-4xMyc	0.25		NRC2P335K	0.25		NRC2E338V-4xMyc	0.25
NRC2E316P-4xMyc	0.25		NRC2E336D	0.25		NRC2L339G-4xMyc	0.25
NRC2D317K-4xMyc	0.25		NRC2E338V	0.25		NRC2S340H-4xMyc	0.25
NRC2W320F-4xMyc	0.25		NRC2L339G	0.25		NRC2K346G-4xMyc	0.25
			NRC2S340H	0.25
			NRC2K346G	0.25
Figure 4
Figure 4A	OD used		Figure S6A	OD used
mCherry-6xHA	0.5		mCherry-6xHA	0.5
4xHA-SS15	0.5		4xHA-SS15	0.5
CP	0.1		CP	0.1
Rx	0.1		Rx	0.1
AVRPto	0.1		AVRPto	0.1
Pto	0.2		Pto	0.2
RBP1	0.5		RBP1	0.5
Gpa2	0.5		Gpa2	0.5
NRC2	0.25		Avramr1	0.1
NRC2E316P	0.25		Rpiamr1e	0.1
NRC2D317K	0.25		AVR8	0.1
			R8	0.2
Figure 4B	OD used		AvrBs2	0.1
eGFP	0.3		Bs2	0.2
CP-eGFP	0.3		NRC2	0.25
mCherry-6xHA	0.5		NRC2E316P	0.25
4xHA-SS15	0.5		NRC2D317K	0.25
Rx-V5	0.3
NRC2EEE-4xMyc	0.5
NRC2EEE,D317K-4xMyc	0.5
